# Loss of chromosome cytoband 13q14.2 orchestrates breast cancer pathogenesis and drug response

**DOI:** 10.1101/2024.06.18.599481

**Authors:** Parastoo Shahrouzi, Youness Azimzade, Wioletta Brankiewicz, Sugandha Bhatia, David Kunke, Derek Richard, Xavier Tekpli, Vessela N. Kristensen, Pascal H.G. Duijf

**Author notes:** **Correspondence:**, &.

## Abstract

Breast cancer (BCa) is a major global health challenge, characterized by chromosomal instability (CIN) and subsequent acquisition of extensive somatic copy number alterations (CNAs). CNAs including amplifications and deletions, significantly influence intra-tumor heterogeneity and the tumor microenvironment (TME). Among these, the loss of chromosome 13q14.2 emerges as a considerable factor in BCa pathogenesis and treatment responses. We provide evidence that this genomic alteration is under positive selective pressure, correlating with poorer patient survival. Furthermore, through multi-omic and *in vitro* analyses, we uncover a dual role of 13q14.2 loss: it confers a survival advantage to tumor cells and modulate the cell cycle and pro-apoptotic pathways in cancer cells, affecting macrophages population in the TME, while paradoxically increasing tumor susceptibility to *BCL2* inhibitors. These findings suggest that targeting 13q14.2 as a biomarker in BCa could enhance the efficacy of existing treatments and offer a new avenue for improving clinical outcomes in BCa.

Figure 1.
Graphical abstract
