## Supplementary table.1 for "Loss of chromosome cytoband 13q14.2 orchestrates breast cancer pathogenesis and drug response"

### Sheet: Sheet1
Table.1 Pathway analysis using differentially upregulated genes and proteins in TCGA samples harbouring 13q14.2 loss versus their diploid counterparts.
	MSigDB Hallmark					Reactome					Panther 2016
Rank	Name	P-value	Adjusted p-value	Odds Ratio	Combined score	Name	P-value	Adjusted p-value	Odds Ratio	Combined score	Name	P-value	Adjusted p-value	Odds Ratio	Combined score
1	E2F Targets	9.04e-33	2.622e-31	54.64	4031.53	Cell Cycle R-HSA-1640170	3.247e-28	1.754e-25	21.82	1381.1	Apoptosis signaling pathway Homo sapiens P00006	5.549e-05	0.001089	13.62	133.51
2	G2-M Checkpoint	9.496e-20	1.377e-18	31.49	1379.1	Cell Cycle, Mitotic R-HSA-69278	1.968e-24	5.313e-22	21.13	1153.41	p53 pathway by glucose deprivation Homo sapiens P04397	7.781e-05	0.001089	43.08	407.57
3	UV Response Up	2.273e-07	2.197e-06	14.64	224.01	Cell Cycle Checkpoints R-HSA-69620	3.673e-20	6.612e-18	26.12	1168.93	p53 pathway Homo sapiens P00059	0.0001881	0.001756	15.6	133.78
4	Mitotic Spindle	1.494e-05	8.948e-05	9.85	109.48	Transcriptional Regulation By TP53 R-HSA-3700989	4.13e-14	5.576e-12	15.68	483.24	Parkinson disease Homo sapiens P00049	0.0003125	0.002188	13.56	109.47
5	mTORC1 Signaling	1.543e-05	8.948e-05	9.8	108.59	TP53 Regulates Transcription Of Cell Cycle Genes R-HSA-6791312	2.975e-13	3.213e-11	63	1817.13	CCKR signaling map ST Homo sapiens P06959	0.000525	0.00294	8.23	62.18
6	Apoptosis	0.0004695	0.002269	8.45	64.73	Mitotic G1 Phase And G1/S Transition R-HSA-453279	6.189e-13	5.57e-11	25.86	727.02	Cell cycle Homo sapiens P00013	0.001828	0.008532	36.46	229.84
7	PI3K/AKT/mTOR Signaling	0.0008352	0.00346	10.33	73.2	Intrinsic Pathway For Apoptosis R-HSA-109606	4.787e-11	3.231e-09	46.98	1116.39	DNA replication Homo sapiens P00017	0.002585	0.01034	30.02	178.86
8	Unfolded Protein Response	0.001098	0.003981	9.57	65.18	S Phase R-HSA-69242	4.232e-11	3.231e-09	21.01	501.88	FAS signaling pathway Homo sapiens P00020	0.006815	0.02385	17.59	87.74
9	Myc Targets V1	0.001246	0.004014	6.74	45.1	DNA Repair R-HSA-73894	2.882e-10	1.729e-08	12.82	281.61	PI3 kinase pathway Homo sapiens P00048	0.01227	0.03562	12.74	56.08
10	p53 Pathway	0.008496	0.02464	5.3	25.25	G2/M Checkpoints R-HSA-69481	3.832e-10	2.069e-08	20.48	444.02	Ubiquitin proteasome pathway Homo sapiens P00060	0.01283	0.03562	12.43	54.15
